# *MLH1/3* variants causing aneuploidy, pregnancy loss, and premature reproductive aging

**DOI:** 10.1101/2021.01.14.426654

**Authors:** Priti Singh, Robert Fragoza, Cecilia S. Blengini, Tina N. Tran, Gianno Pannafino, Najla Al-Sweel, Kerry J. Schimenti, Karen Schindler, Eric A. Alani, Haiyuan Yu, John C. Schimenti

## Abstract

Most spontaneous pregnancy losses are a result of embryonic aneuploidy stemming from mis-segregation of chromosomes during meiosis. Proper disjunction of homologous chromosomes is dependent upon precise control of crossing-over, a process requiring the mismatch repair (MMR) genes *MLH1* and *MLH3*. Both are required for fertility and completion of meiosis in mice. People inheriting variants in these genes are often at high risk for colorectal cancer and Lynch syndrome, yet the potential impacts of variants upon reproduction are unclear. To determine if *MLH1/3* variants (namely single nucleotide polymorphisms, or SNPs) in human populations can cause reproductive abnormalities, we used a combination of computational predictions, yeast two-hybrid assays, and assays of MMR and recombination in yeast to select nine *MLH1* and *MLH3* variants for modeling in mice via genome editing. We identified 7 alleles that caused reproductive defects in mice including subfertility in females, male infertility, reduced sperm counts, and increased spermatocyte apoptosis. Remarkably, these alleles in females caused age-dependent decreases in litter size, and increased resorption of embryos during pregnancy. These outcomes were likely a consequence of reduced meiotic chiasmata, in turn causing an increase in misaligned chromosomes and univalents in meiotic metaphase I (MI). Our data indicate that segregating hypomorphic alleles of meiotic recombination genes in populations can predispose females to increased incidence of pregnancy loss from gamete aneuploidy.
