## Supplementary Table 1 for "*MLH1/3* variants causing aneuploidy, pregnancy loss, and premature reproductive aging"

### Sheet: 2020-01-17_MLH1_Supplementary_T
Supplementary Table 1 - Tests of MLH1 variants for disruption of protein-protein interactions in the yeast two hybrid assay
									Interactions
Chr	Position	Mutation	SNP ID	Allele Frequency	Ensembl Transcript	AA change	PPH2 Prediction	PPH2 score	Tested	Disrupted	% Disruptive	Partner genes	Disrupted Partners
3	37045902	G>A	rs368208495	3.98e-06	ENST00000231790:c.317G>A	S106N	probably_damaging	1	3	0	0	KPNA2,MYOG,MSH3,
3	37053550	G>A	rs2308317	0.00271787	ENST00000231790:c.637G>A	V213M	possibly_damaging	0.607	5	0	0	PSMA1,UBOX5,KPNA2,MSH3,MYOG,
3	37053562	C>T	rs4986984	0.000339763	ENST00000231790:c.649C>T	R217C	probably_damaging	1	2	0	0	UBOX5,MYOG,
3	37059009	A>G	rs63750650	0.000240397	ENST00000231790:c.803A>G	E268G	probably_damaging	0.993	8	3	0.375	SPERT,MSH3,ZC3H11A,PSMA1,UBOX5,FRMD6,KPNA2,MYOG,	MSH3,PSMA1,UBOX5,
3	37061893	T>C	rs63751049	0.000463254	ENST00000231790:c.977T>C	V326A	possibly_damaging	0.62	5	4	0.8	PSMA1,UBOX5,KPNA2,MSH3,MYOG,	PSMA1,UBOX5,KPNA2,MSH3,
3	37067240	T>A	rs63750447	0.00260763	ENST00000231790:c.1151T>A	V384D	probably_damaging	1	5	0	0	MYOG,KPNA2,PSMA1,UBOX5,MSH3,
3	37067255	G>A	rs63750361	7.08e-05	ENST00000231790:c.1166G>A	R389Q	possibly_damaging	0.602	8	0	0	ZC3H11A,KPNA2,UBOX5,SPERT,PSMA1,MSH3,MYOG,FRMD6,
3	37067306	G>A	rs41294980	0.000902712	ENST00000231790:c.1217G>A	S406N	benign	0.384	4	0	0	MSH3,MYOG,KPNA2,PSMA1,
3	37067410	G>A	rs63750365	0.000392781	ENST00000231790:c.1321G>A	A441T	benign	0.001	4	0	0	KPNA2,PSMA1,MSH3,MYOG,
3	37070285	C>G	rs147939838	7.07e-05	ENST00000231790:c.1420C>G	R474G	benign	0.007	8	3	0.375	MYOG,KPNA2,FRMD6,ZC3H11A,SPERT,UBOX5,MSH3,PSMA1,	KPNA2,MSH3,PSMA1,
3	37081682	C>T	rs63751703	1.77e-05	ENST00000231790:c.1564C>T	R522W	benign	0.115	4	1	0.25	KPNA2,PSMA1,MSH3,MYOG,	KPNA2,
3	37089037	A>G	rs267607862	3.98e-06	ENST00000231790:c.1759A>G	M587V	benign	0.025	4	2	0.5	KPNA2,MYOG,PSMA1,MSH3,	KPNA2,PSMA1,
3	37089098	T>A	rs41295284	0.000187421	ENST00000231790:c.1820T>A	L607H	probably_damaging	1	6	2	0.333333	ZC3H11A,KPNA2,UBOX5,PSMA1,MYOG,SPERT,	ZC3H11A,PSMA1,
3	37089130	A>G	rs35001569	0.00344028	ENST00000231790:c.1852A>G	K618E	probably_damaging	0.993	8	6	0.75	PSMA1,MSH3,MYOG,SPERT,ZC3H11A,KPNA2,UBOX5,FRMD6,	PSMA1,MSH3,MYOG,KPNA2,UBOX5,FRMD6,
3	37089131	A>C	rs63750449	0.0034333	ENST00000231790:c.1853A>C	K618T	probably_damaging	0.997	8	8	1	FRMD6,UBOX5,MSH3,MYOG,KPNA2,PSMA1,SPERT,ZC3H11A,	FRMD6,UBOX5,MSH3,MYOG,KPNA2,PSMA1,SPERT,ZC3H11A,
3	37090074	A>G	rs55907433	0.00121006	ENST00000231790:c.1963A>G	I655V	benign	0	4	0	0	MSH3,MYOG,KPNA2,PSMA1,
3	37090471	A>G	rs63750702	0.00025126	ENST00000231790:c.2066A>G	Q689R	benign	0	2	1	0.5	UBOX5,MYOG,	UBOX5,
3	37092019	G>A	rs35831931	0.00125666	ENST00000231790:c.2146G>A	V716M	probably_damaging	0.985	8	5	0.625	UBOX5,SPERT,MSH3,MYOG,KPNA2,PSMA1,FRMD6,ZC3H11A,	UBOX5,MSH3,KPNA2,PSMA1,FRMD6,
3	37092025	C>T	rs2020873	0.0073341	ENST00000231790:c.2152C>T	H718Y	probably_damaging	0.973	5	0	0	MSH3,MYOG,KPNA2,PSMA1,UBOX5,
3	37092115	G>C	rs374380262	3.98e-06	ENST00000231790:c.2242G>C	D748H	probably_damaging	1	4	3	0.75	PSMA1,MSH3,KPNA2,MYOG,	PSMA1,MSH3,KPNA2,
Legend - PPH2 = Polyphen 2; Nucleotide positions are from hg19. The protein model corresponds to UniPot P40692. The alleles shaded grey were selected for mouse modeling.
