## Supplementary Table 5 for "*MLH1/3* variants causing aneuploidy, pregnancy loss, and premature reproductive aging"

### Sheet: Sheet1
Table S5:	Oligonucleotides used to produce and genotype CRISPR-edited mice
			Genotyping primers (Sequence (5’-3’))
Allele	gRNA oligo (5’-3’) Forward primer	HR ssODN	Forward primer	Reverse primer
MLH3 R93G	GAAATTAATACGACTCACTATAGGGCAAGTATAGCCGACATGGCGTTTTAGAGCTAGAAATAGC	AGCATTTTATGGCTTCGGAGGAGAGGCCTTGGCAAGTATAGCCGACATGGCTGGTGCTGTGGAGATTTCATCCAAGAAAAACACAACACTGAAAA	ATGTGTGGCCATCAGAGTGA	CTGCCCGAACTTTCTCAAAC
MLH3 R1230H	GAAATTAATACGACTCACTATAGGGCTCCAAACGAATGCGTTCAGTTTTAGAGCTAGAAATAGC	CTTAAATCTCCTCTAACTACAGACAGATACTTACCAGTAATAAGCTGCTCCAAACGTATGTGTTCATGTGCAGCATGCTGGTCCACCAGGACTAACAGGTTTC CACCTACAAAATAATCC	GAGCACACAGCAAGGAGGTT	TCCTGGATTATTTTGTAGGTGGA
MLH3 A1394T	GAAATTAATACGACTCACTATAGGGTCAGCTAAGGGCAGCATTGGTTTTAGAGCTAGAAATAGC	GAAGAGAGCTGCCGCCTCATCGAAGCTCTGTCCTTGTCCCAGCTGCCATTTCAGTGTACTCATGGGAGACCATCTATGCTGCCCTTAGCTGACCTGGACCACTTGGAGCAGGAAAAACAG	CCAAGTGTGTTTTGGTTGGT	TGCACTGTAACTTTTTGGTGTC
MLH1 E268G	GAAATTAATACGACTCACTATAGGAGGCAGCTGATTCTACCAGAGTTTTAGAGCTAGAAATAGC	AATGGGTGTGTGTTTTTGGGCAAGTATGCTGCATATACAGTTTCAATGGCTTTTCTCAAGGCAGCTGATCCTACGAGTCGGTCTGAAATCTGAAAAATCAAAAGGAGAGTTAACCAGATCACACTTG	CCTGGCTGACAACCTCTTTC	GCTGAAGGTCAATGACAGCA
MLH1 K618E	GAAATTAATACGACTCACTATAGGAGGACGACGGCCCGAAGGAAGTTTTAGAGCTAGAAATAGC	AAGTGGCTGGACAGAGGACGACGGCCCGAAAGAGGGCCTTGCAGAGTACATTGTTGAGTTTCTGAAGAAGGAAGCGGAGATGCTTGCAGACTATTTCTCTGTGGAGATCGATGAGGCGAG	TGTCCCAACCTAGGGACTTG	AGGGCTATTGAAACCAGCAC
MLH1 K618T	GAAATTAATACGACTCACTATAGGAGGACGACGGCCCGAAGGAAGTTTTAGAGCTAGAAATAGC	AAGTGGCTGGACAGAGGACGACGGCCCGAAAGAGGGCCTTGCAGAGTACATTGTTGAGTTTCTGAAGAAGACAGCGGAGATGCTTGCAGACTATTTCTCTGTGGAGATCGATGAGGCGAG	TGTCCCAACCTAGGGACTTG	AGGGCTATTGAAACCAGCAC
MLH1 V326A	GAAATTAATACGACTCACTATAGGGCACATTGAGAGCAAGCTGCGTTTTAGAGCTAGAAATAGC	AAGCACGAAGTTCACTTTCTGCACGAGGAGAGCATTCTGCAGCGTGCGCAGCAGCACATTGAGAGCAAGCTCCTCGGCTCCAATTCCTCCAGGATGTATTTCACCCAG	CATGTGCATGGAACACACAG	TCTAGTCGCCACATGTCACC
MLH1 V716M	GAAATTAATACGACTCACTATAGGCCACTTCCAGGGCTTTGACGGTTTTAGAGCTAGAAATAGC	TGTGAAATGCTTCGGAGGTAGGAGGTGTGAGCGGAAGGCTTTATAGATAATGTGCTCCATAGTCCACTTCCAGGGCTTAGAGGTCGAGCCAGGCATGTCACTCTGGAAAATATATGACAC	AAAATCACACCAATACACGTGAG	TGCAGAGGCTGCTTTGTAAG
MLH1 K618A	GAAATTAATACGACTCACTATAGGAGGACGACGGCCCGAAGGAAGTTTTAGAGCTAGAAATAGC	AAGTGGCTGGACAGAGGACGACGGCCCGAAAGAGGGCCTTGCAGAGTACATTGTTGAGTTTCTGAAGAAGGCAGCGGAGATGCTTGCAGACTATTTCTCTGTGGAGATCGATGAGGCGAG	TGTCCCAACCTAGGGACTTG	AGGGCTATTGAAACCAGCAC
Note: The reverse primer for making sgRNA by overlap PCR was the same in all cases: gcaccgactcggtgccactttttcaagttgataacggactagccttattttaacttgctatttctagctctaaaac
